# *Dandelion* utilizes single cell adaptive immune receptor repertoire to explore lymphocyte developmental origins

**DOI:** 10.1101/2022.11.18.517068

**Authors:** Chenqu Suo, Krzysztof Polanski, Emma Dann, Rik G.H. Lindeboom, Roser Vilarrasa-Blasi, Roser Vento-Tormo, Muzlifah Haniffa, Kerstin B. Meyer, Lisa M. Dratva, Zewen Kelvin Tuong, Menna R. Clatworthy, Sarah A. Teichmann

**Author notes:** Corresponding authors. (Z.K.T.), (M.R.C.), (S.A.T.). These authors contributed equally to this work (Chenqu Suo, Krzysztof Polanski). These senior authors contributed equally to this work (Zewen Kelvin Tuong, Menna R. Clatworthy, Sarah A. Teichmann).

## Abstract

Assessment of single-cell gene expression (scRNA-seq) and adaptive immune receptor sequencing (scVDJ-seq) has been invaluable in studying lymphocyte biology. Here, we introduce *Dandelion*, a computational pipeline for scVDJ-seq analysis. It enables the application of standard V(D)J analysis workflows to single-cell datasets, delivering improved V(D)J contig annotation and the identification of non-productive and partially spliced contigs. We devised a novel strategy to create an adaptive immune receptor feature space that can be used for both differential V(D)J usage analysis and pseudotime trajectory inference. The application of *Dandelion* improved the alignment of human thymic development trajectories of double positive T cells to mature single-positive CD4/CD8 T cells, with important new predictions of factors regulating lineage commitment. *Dandelion* analysis of other cell compartments provided novel insights into the origins of human B1 cells and ILC/NK cell development, illustrating the power of our approach. *Dandelion* is an open access resource (https://www.github.com/zktuong/dandelion) that will enable future discoveries.
