## Supplementary Table 5 for "*Dandelion* utilizes single cell adaptive immune receptor repertoire to explore lymphocyte developmental origins"

	CD4+T_n	CD4+T_l	CD4+T_p	CD8+T_n	CD8+T_l	CD8+T_p	MAIT_n	MAIT_l	MAIT_p
0	TRAV9-2	1.580379	1.6540868070547753e-09	TRBV27	1.3745184	4.851559687327414e-07	TRAV1-2	5.11543	0.00013774685269727036
1	TRAV2	1.5630198	5.273986137063697e-09	TRAV14/DV4	1.3227984	8.175654153763058e-06	TRAJ33	4.5555973	0.00023167074818439262
2	TRAV26-1	1.0650002	1.7262798513870483e-08	TRAV19	1.3501714	1.041613683995954e-05	TRBV6-4	4.7739	0.0007037992428877498
3	TRBV5-1	0.877222	9.443521103531911e-08	TRBV4-1	1.8365886	1.041613683995954e-05	TRBJ2-6	2.399198	0.0045202220436475265
4	TRAJ37	0.75485176	1.6492778255705922e-07	TRAV12-2	1.0545843	0.0016593451515895866	TRBV20-1	1.0312748	0.016420138506863507
5	TRAJ54	1.1615583	2.1786572732011582e-07	TRBV13	1.906582	0.0018860390147900311	TRBV6-1	1.3807546	0.03875232969527401
6	TRBV7-2	1.1783199	2.530608443988509e-07	TRAJ26	0.78440315	0.012573863778534082	TRBV6-2	1.3161712	0.06059475070171238
7	TRBV18	1.0915804	2.8672742166603174e-07	TRBJ2-7	0.4721086	0.01610125488946737	TRBJ2-3	0.51792955	0.16765681340594915
8	TRBJ1-4	0.95490015	7.031285274440577e-07	TRAV5	1.111042	0.028575677820885294	TRAJ12	2.698723	0.2556140476106445
9	TRAV8-4	0.9666183	8.459455577354703e-07	TRAJ28	0.7503972	0.044189870460872846	TRBJ2-2	0.66801035	0.2981679310783646
10	TRBV10-3	1.1924769	9.842734369271121e-07	TRBV7-8	1.1002762	0.05620390692446837	TRBV4-2	2.3472264	0.40095241261735204
11	TRAJ44	0.9464862	2.3273687715924774e-06	TRBJ2-1	0.2553537	0.056847065549979904	TRBJ2-1	0.39747998	0.421480852752732
12	TRAV36/DV7	1.4187573	2.3273687715924774e-06	TRAV1-2	-1.560377	0.05929681006801378	TRBV25-1	2.5923834	0.6446873047774481
13	TRBV2	0.70134956	3.03101666398621e-06	TRAJ30	0.69861394	0.07806075561269207	TRBV15	0.62043387	0.6983736785836141
14	TRBJ2-5	0.5246332	3.03101666398621e-06	TRAJ43	0.8280885	0.07806075561269207	TRBV10-1	1.6747864	0.6985006050548593
15	TRAJ56	1.3992751	3.532458074498789e-06	TRAJ45	0.8603438	0.09750658651148893	TRAV10	0.69519174	0.703545964840781
16	TRBV30	1.1245749	5.707079574708928e-06	TRBV7-9	0.6074755	0.11183512069780885	TRAV7	1.1227875	0.7632564620941384
17	TRBJ1-6	0.78538793	6.057822549131425e-06	TRAJ34	0.9684806	0.17486862873331363	TRBV6-5	1.1249014	0.7681781463586379
18	TRAJ52	0.93277025	7.631424656848789e-06	TRBV9	0.78926665	0.214481051312297	TRBV6-9	3.3208604	0.8377894771630697
19	TRAJ22	1.0192648	9.971972589944308e-06	TRBV29-1	0.31889072	0.2779340288255012	TRBV4-3	1.4982321	0.84167655851131
20	TRAV23/DV6	1.7001162	1.3743148885519058e-05	TRAV1-1	0.7693012	0.2897022228311208	TRAJ18	0.6388408	0.84167655851131
21	TRAJ48	0.75625324	2.2184297394184806e-05	TRAJ24	0.62622535	0.5308392713635876	TRBV5-7	-13.164555	0.9548928989221691
22	TRAJ32	0.7621628	4.1257172253709006e-05	TRAJ50	1.5979476	0.6236740317614694	TRAV9-1	-16.05671	0.9156526751602048
23	TRAJ23	1.0563279	4.1257172253709006e-05	TRAV24	0.46049017	0.6403756267028116	TRAJ61	-14.5972	0.9156526751602048
24	TRAV16	0.1494114	5.389163728998209e-05	TRAJ35	0.5965367	0.6403756267028116	TRAV18	-17.814531	0.84167655851131
25	TRAV8-6	0.85266477	5.389163728998209e-05	TRAV27	0.9471837	0.6930116235893067	TRBV7-4	-16.512283	0.8128801901133964
26	TRAJ57	0.4812159	8.76823829169938e-05	TRBV10-2	0.71912557	0.7033513304536845	TRAJ25	-18.056414	0.8128801901133964
27	TRAJ17	1.0085292	9.987097987542599e-05	TRAJ20	0.1887685	0.7074411066508635	TRBV6-8	-15.970208	0.778090238777751
28	TRAV13-2	0.8956124	9.987097987542599e-05	TRAV21	0.20032434	0.7082288649146679	TRBV6-7	-17.565655	0.7482658325388557
29	TRBV12-3	0.51507133	0.00016827691756575517	TRAV18	4.6111307	0.7304244183741326	TRAV25	-0.0076961042	0.6112221117654634
30	TRAV13-1	0.3617544	0.00017398099755429585	TRAV17	0.379547	0.7321145493851954	TRBV28	-0.13083293	0.4952133443113818
31	TRAV41	1.0881817	0.00018000655078290615	TRBV6-9	0.5083718	0.7321145493851954	TRBV11-1	1.3623786	0.49032544884326523
32	TRAJ53	0.75887114	0.0002190652447360615	TRBV7-6	0.3477286	0.7630039130426075	TRAJ27	0.20854191	0.4168480707275173
33	TRBV3-1	0.5617661	0.0002190652447360615	TRAJ25	2.6371348	0.7816089103627903	TRAJ20	0.82495797	0.27056785563480223
34	TRAJ39	0.5347984	0.0003613225594322765	TRBV4-3	-0.09044269	0.8552757172387151	TRAJ10	-0.44532552	0.230772368572481
35	TRBJ1-3	0.5118346	0.0006713652611749088	TRAJ41	0.31505188	0.857192641843084	TRBV19	-0.53994226	0.21983001886962253
36	TRAV34	1.4871125	0.000814989752080017	TRBV5-6	0.4951443	0.857192641843084	TRAJ43	0.2820315	0.20685763917348454
37	TRAV6	1.0050617	0.0008300443933029184	TRAJ15	0.095101655	0.8809386981734227	TRAJ30	0.3622259	0.19442980282433842
38	TRBV6-6	0.6462124	0.001465073798718752	TRBV14	1.2483133	0.9473118893626286	TRBJ2-5	0.23633555	0.19364443551325636
39	TRBJ1-5	0.5239371	0.001465073798718752	TRAV38-2/DV8	0.44220492	0.947419510788761	TRBV14	0.56454057	0.18615337438649923
40	TRAV22	0.70776004	0.0017914211850226334	TRAV9-1	0.56722957	0.9633434609892402	TRBJ1-1	-0.0875883	0.1831976142284739
41	TRAV20	0.494326	0.0017914211850226334	TRAJ8	0.8713637	0.963484809402925	TRBV16	-20.4099	0.1608985170481075
42	TRAJ13	0.5062313	0.0017914211850226334	TRAV8-2	0.11076859	0.963484809402925	TRAJ16	0.08326899	0.14679295741065979
43	TRAV8-1	0.65600234	0.0017914211850226334	TRAJ4	0.33358368	0.963484809402925	TRAV4	-0.7183553	0.14679295741065979
44	TRBV7-3	0.88811153	0.0019561405247896088	TRAV3	0.1629533	0.9757093706781099	TRAJ46	-20.238743	0.1167018385020042
45	TRAJ3	0.66671634	0.0019689122122026753	TRAV30	0.15452732	0.9665788481248789	TRBV12-5	-2.0064893	0.10429054814844987
46	TRBV20-1	0.24026446	0.0021786831809074503	TRBV6-8	-0.15583949	0.963484809402925	TRAJ38	-0.1610638	0.09821970560181949
47	TRAJ38	-0.12729998	0.0023458808992098228	TRAV26-2	0.43378198	0.9633434609892402	TRBV12-4	-0.39896625	0.07692456763482826
48	TRAJ40	0.5586938	0.002525308639210767	TRBV5-7	-13.676716	0.9473118893626286	TRBV30	-0.87014985	0.07216904021890452
49	TRAV40	1.906811	0.003121281116453696	TRBJ2-2	0.13277149	0.9473118893626286	TRAV20	-0.8704542	0.06377281593115698
50	TRAJ31	0.5185947	0.003121281116453696	TRAV7	0.0565169	0.9470213725924111	TRAV1-1	-1.1392092	0.05842257451305295
51	TRAJ49	0.50674343	0.00357938844857707	TRBV12-4	0.02724935	0.9469369199651737	TRAJ35	-0.24824455	0.057175495928723966
52	TRAV8-3	0.18881065	0.0036536000742374117	TRAJ21	0.077923186	0.9435810271900436	TRAV23/DV6	-1.1676201	0.05263133102692353
53	TRAJ29	0.28384313	0.0038266624154124477	TRAJ47	0.11525092	0.8878381360095882	TRAV6	-1.2474477	0.049918284974199985
54	TRAJ58	0.27556455	0.004379185629061338	TRAJ61	-15.109397	0.8809386981734227	TRAV38-1	-0.6087503	0.04586109020275094
55	TRAJ36	0.38766426	0.005066581818013079	TRBJ1-2	0.13200554	0.857192641843084	TRAV40	-20.79625	0.04555190075187522
56	TRAJ9	0.37490663	0.005639047999627138	TRAV29/DV5	0.045662183	0.857192641843084	TRAJ11	-1.0213474	0.04113169306441263
57	TRBV5-5	0.5013343	0.00627003860960729	TRBV11-2	0.019999182	0.8514785231813331	TRBV11-3	-0.21054512	0.04019905263766059
58	TRAV39	0.21166049	0.0062968861856252285	TRAJ5	0.32122153	0.7816089103627903	TRAV13-2	-0.89579153	0.03992381191792258
59	TRAV12-3	0.2485086	0.0062968861856252285	TRBV4-2	-0.54302746	0.7768422508145769	TRBJ1-6	-0.3341594	0.03965244974874624
60	TRAJ6	0.08570789	0.0067470943054280886	TRAV12-1	0.016684704	0.7329943800910015	TRAV17	-0.695082	0.037258348330099514
61	TRAJ42	0.23893447	0.00703248629121016	TRAJ42	0.25145337	0.7321145493851954	TRBV7-7	-2.9848406	0.03581375991421569
62	TRAV35	0.5267977	0.007992846761080552	TRBV10-1	0.23546764	0.7321145493851954	TRAJ34	-0.6159701	0.030629684275506067
63	TRBV7-7	0.041617315	0.009811262105497438	TRBV6-7	-0.047651134	0.7321145493851954	TRAJ7	-0.73530185	0.030629684275506067
64	TRAJ10	0.05056754	0.009811262105497438	TRAJ7	0.004640669	0.7321145493851954	TRAJ3	-1.2234262	0.030629684275506067
65	TRBV12-5	0.4673424	0.01001285952303764	TRAV4	0.44294947	0.7263382859831751	TRAJ9	-0.76586604	0.030505155404591387
66	TRBV11-2	0.49666816	0.01045746143806774	TRAJ33	-1.5581797	0.72557503467937	TRAV2	-1.3343298	0.030505155404591387
67	TRBV11-1	0.2273469	0.011533131333107897	TRAJ6	0.41541559	0.7033513304536845	TRAV19	-1.1821854	0.029090288540211916
68	TRAJ5	0.18431243	0.015694631660657727	TRBV5-8	0.43503556	0.7033513304536845	TRBV3-1	-0.7450956	0.02792479499619835
69	TRBJ2-4	-0.6378119	0.015694631660657727	TRAJ12	-0.8876157	0.7011253133440575	TRBV5-8	-2.3151994	0.02589160337549562
70	TRBJ1-2	0.21491662	0.01708890964737885	TRBV7-4	-17.024513	0.6970651646569876	TRBJ1-3	-0.6594627	0.02083635132668836
71	TRAV12-1	0.3347415	0.02069108331365047	TRBV11-3	0.80946404	0.6856081625919443	TRBV24-1	-1.5831573	0.01926114176017523
72	TRAV38-2/DV8	0.05425742	0.021086990800728532	TRAJ49	-0.0644918	0.6782163537031548	TRAV39	-1.9805684	0.01926114176017523
73	TRBJ1-1	0.119611345	0.023820219806022346	TRAJ40	-0.07336568	0.6476838480100698	TRAJ17	-1.2069932	0.015425026119285923
74	TRAV38-1	0.048296124	0.025299997694574982	TRAV12-3	0.21716951	0.6403756267028116	TRAV22	-1.5064967	0.015311268845403533
75	TRBV5-4	-0.06774765	0.02551311304561385	TRAJ16	0.03433241	0.6403756267028116	TRAJ28	0.08528001	0.01519967697613225
76	TRBV25-1	-0.6739997	0.025996617649517977	TRBV5-4	0.4673826	0.6403756267028116	TRBV7-3	-1.8900084	0.014007452060527644
77	TRAJ11	0.2752633	0.031473091967380414	TRBJ2-4	1.1082702	0.6131887184055083	TRBV27	-0.77732664	0.013647697029104768
78	TRAJ47	0.30791098	0.03237343947924751	TRBV16	1.3737533	0.6027639077447249	TRAJ57	-1.714437	0.012564536558761146
79	TRAV29/DV5	0.33894548	0.03498837352846488	TRBV24-1	0.13444899	0.5988561598264788	TRAV26-2	-1.5577939	0.012473604236602192
80	TRBV24-1	0.22709332	0.037414821775237174	TRAV35	-0.07853742	0.5694239786520262	TRAV21	-1.3415368	0.011042092363976453
81	TRAJ27	-0.2059385	0.055178080459402465	TRAJ36	0.08742567	0.5592957509841824	TRAV34	-21.396204	0.010752663243771181
82	TRAJ46	-0.12563467	0.05598395890020797	TRBV19	-0.020261405	0.48002056144896443	TRAV8-4	-1.4628178	0.010072040532529733
83	TRAV10	0.16498348	0.0623547874146817	TRBV28	-0.2045731	0.47633495990876107	TRAV5	-0.66460925	0.009247229487892401
84	TRAJ21	0.3305846	0.07056163791340407	TRAJ58	0.21296205	0.4586265254035555	TRAJ52	-1.3130983	0.009001645509548354
85	TRBV5-8	0.0074229483	0.07092130484340722	TRAJ11	-0.009108819	0.4146887498033741	TRBV13	-2.748756	0.008762673419239421
86	TRBV6-1	0.018422253	0.07092130484340722	TRAJ46	0.68641263	0.38831691206701946	TRAV26-1	-0.5655037	0.008530166232238522
87	TRAJ8	-0.4055458	0.07463527486232269	TRAV38-1	0.13545895	0.342050315154002	TRBV6-6	-1.5486801	0.008140009645567287
88	TRBV11-3	-0.72671384	0.08325065265606017	TRBV5-5	-0.2819248	0.33433639880189486	TRAJ50	-1.1345993	0.00731139597276093
89	TRAV30	0.36103234	0.08325065265606017	TRBV6-2	-0.0021787898	0.33433639880189486	TRAV36/DV7	-2.6522455	0.006832298471915538
90	TRAJ4	0.07950251	0.08943606149372826	TRAV8-1	-0.19377528	0.2897022228311208	TRBV5-4	-1.8346816	0.006648260001915006
91	TRAJ18	0.2396962	0.08943606149372826	TRAJ31	-0.21330422	0.2779340288255012	TRAV8-2	-1.7092172	0.00660311383757975
92	TRAJ7	0.20224954	0.0915820222068604	TRAV25	0.12859339	0.2762997747850652	TRAJ29	-1.2437804	0.006167477523520609
93	TRAV3	0.15740743	0.10355761905042021	TRAV8-3	0.13122311	0.2580919022463637	TRBV5-6	-2.0275712	0.0061268040422825226
94	TRBV15	-0.021630783	0.10424582973801216	TRAJ29	0.024135623	0.24985859868658225	TRBV5-5	-0.86971927	0.00526305870649056
95	TRBJ2-6	-0.69997287	0.11107594983830474	TRBJ1-5	-0.21034926	0.224284121445291	TRAV8-3	-1.2890564	0.005120218731159624
96	TRBV19	0.17984778	0.11270874316968808	TRBV7-7	0.44422492	0.21683609060794404	TRAJ15	-1.5981607	0.005120218731159624
97	TRAV25	-0.118395284	0.12284423552567096	TRAJ39	-0.08254808	0.214481051312297	TRAJ13	-1.3437935	0.004548457196587768
98	TRBV16	-0.81290257	0.12757279730515933	TRAV39	0.1977664	0.214481051312297	TRAJ24	-1.8300245	0.0035458371109583064
99	TRAV26-2	-0.0692566	0.13810854444153808	TRAJ27	0.13891861	0.18440250538100844	TRAV3	-1.287318	0.0035237791819817585
100	TRAV8-2	0.26628423	0.13810854444153808	TRAJ13	-0.1914122	0.17797464090527848	TRBJ2-4	-2.664609	0.003502584243367354
101	TRAJ16	-0.061202962	0.13810854444153808	TRBJ1-1	-0.0971142	0.17596156131874502	TRAJ21	-1.9920783	0.0034069853833450917
102	TRAJ41	0.11737135	0.13810854444153808	TRBV6-5	-0.046460263	0.17596156131874502	TRAV24	-2.1796927	0.0030349061384610325
103	TRAJ15	0.2679222	0.17762481417694956	TRAJ9	-0.1706749	0.16872303905112382	TRAJ31	-1.2932435	0.0030349061384610325
104	TRBV7-6	0.13608052	0.1864867896697983	TRBV12-5	-0.06230469	0.12942886711550686	TRAJ53	-1.5196102	0.003001918845113363
105	TRAV4	-0.22487837	0.19428469181227495	TRBJ2-3	-0.13277782	0.12026879444675251	TRAV30	-3.7309568	0.003001918845113363
106	TRBV28	0.23230839	0.19671396708336125	TRBV6-6	-0.3058486	0.12026879444675251	TRBV2	-1.6977855	0.002718427757369525
107	TRBV5-6	-0.07563304	0.19885215141701373	TRBV7-3	-0.513164	0.11837100478238356	TRBV10-2	-3.3716521	0.0026455937152476457
108	TRBV6-5	-0.47085533	0.19885215141701373	TRAV22	-0.37792858	0.10464348693048811	TRBV7-2	-1.8757927	0.0024614575158278355
109	TRAV27	-0.5933285	0.22891929047599993	TRBV12-3	-0.07896666	0.10464348693048811	TRBV29-1	-1.6184226	0.0024509360118509693
110	TRBV10-2	-0.214318	0.2458996888050858	TRAV40	-1.345978	0.08940149416679156	TRAJ56	-3.329393	0.002386398258787457
111	TRBV12-4	0.09711482	0.2662050364222289	TRAJ18	-0.56915754	0.08663805255989393	TRBV7-6	-2.9371777	0.0023775945972235625
112	TRAV24	-0.028243974	0.3243099658918108	TRAJ3	-0.38400957	0.08237493146522648	TRAJ41	-2.2023478	0.0023775945972235625
113	TRAV21	0.13097756	0.3926215999819745	TRAV13-1	-0.025952654	0.08237493146522648	TRAJ4	-1.9853517	0.0023624764802648687
114	TRBJ2-3	-0.07868991	0.414312142847569	TRAV34	-0.9260549	0.07806075561269207	TRBJ2-7	-0.72184086	0.002250686440150224
115	TRBV9	-0.32272205	0.4392981430732003	TRAJ10	0.08961891	0.07806075561269207	TRAV41	-2.6979194	0.0021943449113175076
116	TRAJ24	-0.22723635	0.4392981430732003	TRBV15	-0.2533582	0.07806075561269207	TRAV16	-2.3143556	0.002091124090933684
117	TRAJ50	-1.324006	0.4406359545354601	TRAV8-6	-0.3785681	0.07806075561269207	TRBV10-3	-2.0820832	0.001992994243579784
118	TRBV7-4	17.254826	0.5035788125265125	TRAV41	-0.63861114	0.07806075561269207	TRAV27	-1.4628041	0.001899731318764289
119	TRAV17	-0.16673903	0.512541527451598	TRAJ53	-0.4287852	0.07621947988292724	TRBJ1-5	-1.3244929	0.0018540940422565296
120	TRBV6-7	0.6081416	0.5280259889975859	TRAV20	-0.2738003	0.05388445316958683	TRAV29/DV5	-1.7517611	0.0018102187009774184
121	TRBV14	-1.5242537	0.5608706317512507	TRBJ1-3	-0.34562054	0.05388445316958683	TRBJ1-4	-1.5720596	0.0017680746158994605
122	TRBV29-1	0.053150807	0.6461072046065659	TRAJ38	0.19016694	0.05328637216230815	TRBV18	-2.4948378	0.001727633783227162
123	TRAJ35	-0.49926645	0.7366304216123782	TRBV11-1	-1.112149	0.05328637216230815	TRAV35	-2.461734	0.001727633783227162
124	TRBV7-9	-0.17734328	0.7591089976703775	TRAJ23	-0.61937666	0.05328637216230815	TRAV13-1	-1.4121606	0.0016915235834671072
125	TRAJ61	15.339693	0.8234874553995324	TRAV10	-0.512769	0.050104872006551955	TRAJ32	-2.1577575	0.0016162944187619467
126	TRBV6-4	-3.123848	0.8305277707251427	TRAJ48	-0.348229	0.048593493193705706	TRAV12-1	-1.5190458	0.0016162944187619467
127	TRAJ45	-0.42018494	0.8309836818511609	TRAJ32	-0.34940058	0.044189870460872846	TRAV14/DV4	-0.71247154	0.0016162944187619467
128	TRBV6-8	0.7162909	0.8500257777859692	TRAV16	0.29365107	0.044189870460872846	TRAJ8	-2.5747175	0.0016162944187619467
129	TRBV10-1	-1.1384782	0.8594667124276856	TRAV6	-0.7458826	0.041236368635273093	TRBV7-8	-2.480193	0.0014549042821099178
130	TRBV5-7	13.907	0.9113584895250878	TRBV6-4	-1.6716819	0.027062819736792417	TRAJ58	-3.0344968	0.0014549042821099178
131	TRAJ20	-0.5293423	0.9415453458429982	TRBV3-1	-0.376967	0.0253347573781851	TRAV9-2	-2.487379	0.0014372795616790566
132	TRBV6-2	-0.6345147	0.9503367577868899	TRAJ22	-0.55243933	0.02456285270238349	TRAV8-1	-2.6950467	0.0014372795616790566
133	TRAV9-1	-0.006774126	0.9794677326261094	TRAJ57	-0.10991129	0.020915077323749736	TRAJ47	-2.1305172	0.0013239987199277414
134	TRAV7	-0.5746571	0.9531928858929839	TRAJ17	-0.7580188	0.020915077323749736	TRAJ22	-2.8962245	0.001241169510238552
135	TRAJ12	-1.0364376	0.9444744070036287	TRBV25-1	-1.2619852	0.01852408159736602	TRAJ26	-2.1983964	0.0011934814015504358
136	TRBV4-2	-0.9750325	0.9385887505187857	TRAJ44	-0.48438844	0.015056053795874961	TRAJ23	-2.5194845	0.001177673862776506
137	TRAV1-1	-0.4674589	0.9114604568367846	TRAV13-2	-0.706678	0.01102372153969373	TRBV12-3	-2.301755	0.0010264930269395572
138	TRBV7-8	-0.64168036	0.9051781645238186	TRAJ56	-0.91827554	0.007134825984061842	TRAJ36	-2.8109562	0.0009898020038018045
139	TRAJ25	-2.076603	0.8500257777859692	TRBV2	-0.3399973	0.005355697229886918	TRAJ54	-2.4236517	0.000820114563550469
140	TRAJ34	-0.77670336	0.8239560724705025	TRAJ52	-0.65231115	0.004916934487349242	TRAJ5	-3.3836706	0.0007722452345372103
141	TRAV18	-4.0506134	0.7583865826657961	TRBV6-1	-0.8205786	0.003460846859335167	TRAJ48	-2.1002028	0.0007667630730363223
142	TRBV4-3	-0.6805325	0.7366304216123782	TRBV10-3	-0.80983555	0.0030834250861995986	TRAV12-2	-2.2754128	0.0007627814321642902
143	TRBJ2-2	-0.39406976	0.6788105161511796	TRBJ1-4	-0.62849337	0.0025188508245935497	TRAJ45	-2.211815	0.0007627814321642902
144	TRBV6-9	-4.730407	0.5945870883643721	TRAV36/DV7	-0.9878815	0.0022428537584428987	TRAV12-3	-2.6234922	0.0007627814321642902
145	TRAJ26	-0.34754586	0.5241405766889818	TRAJ54	-0.73750854	0.0020579569914887597	TRAJ37	-2.6136003	0.0007037992428877498
146	TRBJ2-7	-0.24690682	0.4722543580027228	TRAJ37	-0.29810023	0.0020365028918503526	TRBV7-9	-2.0904143	0.0007037992428877498
147	TRAJ28	-0.76542425	0.45631341697626676	TRAV23/DV6	-1.5614105	0.002019880041069013	TRAV8-6	-2.931736	0.0007037992428877498
148	TRAV5	-0.91287786	0.4295750236744945	TRBV5-1	-0.4572432	0.002019880041069013	TRBV4-1	-3.2418313	0.0007037992428877498
149	TRAJ30	-0.8219603	0.259882152343221	TRBV18	-0.6573897	0.0018302813142573044	TRAJ44	-2.7912133	0.0007037992428877498
150	TRAJ43	-0.9230011	0.25531421899552703	TRBJ2-6	-0.93691313	0.0018302813142573044	TRBJ1-2	-1.4238726	0.0007037992428877498
151	TRAV12-2	-0.6080809	0.2142430720654675	TRBJ1-6	-0.7560612	0.001742375608831622	TRAJ6	-3.2300696	0.0006582907225676068
152	TRBV13	-1.4463047	0.08897502695313976	TRBV7-2	-0.8193184	0.001316893574826712	TRAJ39	-2.5043707	0.0006582907225676068
153	TRAJ33	-2.517621	0.055577394805816076	TRAV8-4	-0.6600446	0.00118877975971813	TRBV5-1	-2.2121851	0.0006582907225676068
154	TRBV4-1	-1.3403125	0.021265656778246194	TRBV30	-0.9732568	0.0010799249987005826	TRAJ42	-2.9882984	0.0004812688801546234
155	TRBJ2-1	-0.3900376	0.011300968815593998	TRBJ2-5	-0.69065773	0.00015590369558110193	TRBV9	-2.54529	0.0004812688801546234
156	TRAV14/DV4	-1.1220313	0.0068054561648051145	TRAV26-1	-1.0008441	3.633619772381447e-05	TRBV11-2	-3.687211	0.0004812688801546234
157	TRAV19	-1.0505743	0.001465073798718752	TRAV9-2	-1.1683804	2.8922835649253684e-05	TRAJ49	-2.3450358	0.0004250554184949213
158	TRBV27	-1.1601998	0.00016288527314352108	TRBV20-1	-0.8116415	1.041613683995954e-05	TRAJ40	-2.9882965	0.00029705483662337615
159	TRAV1-2	-3.3837755	3.03101666398621e-06	TRAV2	-1.3531809	7.4396437302453845e-06	TRAV38-2/DV8	-3.0593357	0.00023167074818439262
