## Supplementary Table 4 for "*Dandelion* utilizes single cell adaptive immune receptor repertoire to explore lymphocyte developmental origins"

	genes	sequence	effect
1	TRAJ12	GGTCAGGCCTGGTAAGTAAGG	increase
2	TRAJ28	GGTCATACCAAGTAAGTTCTT	increase
3	TRAJ29	TGTGATTGCAAGTAAGTGTTT	increase
4	TRBJ1-2	AACCGTTGTAGGTAAGGCTGG	increase
5	TRBJ2-2P	CCTGGTTCTGGGTGCTGGGAG	increase
6	TRBJ2-3	GACAGTGCTCGGTAAGCGGGG	increase
7	TRBJ2-4	CTCAGTGCTGGGTAAGCTGGG	increase
8	TRBJ2-5	CCTGGTGCTCGGTGAGCGCGG	increase
9	TRBJ2-6	GACCGTGCTGGGTGAGTTTTC	increase
10	TRGJP	TATCATTACAGGTAAGTTTTC	increase
11	IGHJ2	TGTCTCCTCAGGTGAGTCCCA	decrease
12	IGHJ3	CGTCTCTTCAGGTAAGATGGC	decrease
13	IGHJ4	CGTCTCCTCAGGTGAGTCCTC	decrease
14	IGHJ5	CGTCTCCTCAGGTGAGTCCTC	decrease
15	IGHJ6	CGTCTCCTCAGGTAAGAATGG	decrease
16	IGKJ1	GGAAATCAAACGTGAGTAGAA	decrease
17	IGKJ2	GGAGATCAAACGTAAGTACTT	decrease
18	IGKJ3	GGATATCAAACGTAAGTACAT	decrease
19	IGKJ4	GGAGATCAAACGTAAGTGCAC	decrease
20	IGKJ5	GGAGATTAAACGTAAGTAATT	decrease
21	TRAJ10	AGTGGAACTCAGTAAGTATGA	decrease
22	TRAJ18	TGTCTGGCCTGGTGAGTGAGT	decrease
23	TRAJ22	TGTTTTACCTGGTAGGCTGCC	decrease
24	TRAJ27	TGTGAAGCCAAGTAAGTTGTG	decrease
25	TRAJ32	TGTCCAGCCAAGTACGTAAGT	decrease
26	TRAJ34	AGTCTTTCCAAGTAAGTACTA	decrease
27	TRAJ35	TGTTTTACCACGTAAGTATAT	decrease
28	TRAJ37	AAAACCAGGTAGGTCTGGATG	decrease
29	TRAJ38	AGTAAATCCGAGTGAGTCTTC	decrease
30	TRAJ39	GGTCAAACCCCGTGAGTATCT	decrease
31	TRAJ40	GGTTTTAGCAAGTGAGTATTA	decrease
32	TRAJ42	TGTTAAACCAAGTAAGTGTTG	decrease
33	TRAJ45	CATCCAGCCCTGTAAGTGCTT	decrease
34	TRAJ48	CATCATACCCAGTAAGTTCTT	decrease
35	TRAJ49	GGTCATTCCAAGTAAGTCAAA	decrease
36	TRAJ52	TGTCCATCCAAGTAAGTGTAA	decrease
37	TRAJ54	TATCAACCCAAGTAAGTATGA	decrease
38	TRAJ56	TGTTAGACCAGGTATGTTTTA	decrease
39	TRAJ57	AGTAAACCCATGTAAGTCTGA	decrease
40	TRAJ58	AGTGAATCCTGGTAAGTGGAG	decrease
41	TRAJ6	TGTTCATCCGTGTAAGTATTA	decrease
42	TRAJ60	TGTGAGCCTGGGTGAGTACCT	decrease
43	TRAJ61	CATGAAACTCAGCAAGTAATA	decrease
44	TRAJ9	TGTTAAAGCAAGTAAGTTCCA	decrease
45	TRBJ1-1	CACAGTTGTAGGTAAGACATT	decrease
46	TRBJ1-3	CACTGTTGTAGGTGAGTAAGT	decrease
47	TRBJ1-4	CTCTGTCTTGGGTATGTAAAA	decrease
48	TRBJ1-5	CTCCATCCTAGGTAAGTTGCA	decrease
49	TRBJ1-6	CACTGTGACAGGTATGGGGGC	decrease
50	TRBJ2-1	CACCGTGCTAGGTAAGAAGGG	decrease
51	TRBJ2-2	GACCGTACTGGGTAAGGAGGC	decrease
52	TRBJ2-7	CACGGTCACAGGTGAGATTCG	decrease
53	TRDJ1	TGTGGAACCAAGTAAGTAACT	decrease
54	TRGJP1	AACTTCACCTGGTAAGTAACT	decrease
55	TRGJP2	AACTTCGCCTGGTAAGTAATT	decrease
