## Supplementary Table 3 for "*Dandelion* utilizes single cell adaptive immune receptor repertoire to explore lymphocyte developmental origins"

	Estimate	Std. Error	z value	Pr(>|z|)	adj_pval
(Intercept)	-0.318758346084827	0.618087945917724	-0.515716813748148	0.606052209632879	0.999526835797071
celltypeCD16+ NK cells	0.62962118656427	0.520191141582762	1.21036506821041	0.226138839739699	0.652718923794132
celltypeClassical monocytes	-0.0137125391116811	1.34825157297433	-0.0101706086508991	0.991885168285151	0.999526835797071
celltypeDC1	1.17231795448841	1.13543889422135	1.0324800043884	0.301847310069873	0.833361051714649
celltypeDC2	-1.33949640664214	0.882626325615716	-1.51762571290598	0.129108780993261	0.409920379653602
celltypeIntermediate macrophages	-14.3241553518345	723.576242649047	-0.019796331758203	0.984205844144132	0.999526835797071
celltypeMAIT cells	0.0650662112030212	0.53248799000086	0.1221928239225	0.902746309548419	0.999526835797071
celltypeMegakaryocyte precursor	4.41262108748149	5.36576294024202	0.822366015163999	0.410868615315504	0.999526835797071
celltypeMemory B cells	1.18216031525887	0.567315139626408	2.08378065855488	0.0371801234437377	0.134910733638705
celltypeNaive B cells	1.16907084104267	0.517042731776293	2.26107199500967	0.0237547992258315	0.0942768594275186
celltypeNon-classical monocytes	-13.3433273111659	802.252744940665	-0.016632323660236	0.986729937569538	0.999526835797071
celltypepDC	2.03178559740489	0.875033206436716	2.32195256415316	0.0202354899851804	0.0856635742705971
celltypePlasma cells	1.10695194402371	3.52233187185001	0.314266793788036	0.753318416237414	0.999526835797071
celltypeRegulatory T cells	-0.0630015293616479	0.514628051999191	-0.122421483082595	0.902565225435378	0.999526835797071
celltypeTcm/Naive cytotoxic T cells	0.452689849037148	0.519520306870027	0.871361221209012	0.383556952515809	0.999526835797071
celltypeTcm/Naive helper T cells	-0.142951370124479	0.495448837923561	-0.288529024961674	0.772941816025963	0.999526835797071
celltypeTem/Effector helper T cells	0.135369726482741	0.499910728774532	0.270787800082993	0.786554243566895	0.999526835797071
celltypeTem/Temra cytotoxic T cells	0.0686978746651953	0.495337959336365	0.138688895874716	0.889695993104217	0.999526835797071
celltypeTem/Trm cytotoxic T cells	0.0357315147628455	0.497294013677404	0.0718518899888158	0.942719777259838	0.999526835797071
v_gene_presentTrue	-5.01874165225131	0.173457096620274	-28.9336196099151	4.51090901589516e-184	5.72885445018686e-182
conditiontreated	-0.0501571777288148	0.094449527786607	-0.531047416585678	0.595385921414151	0.999526835797071
j_call_leftmostIGHJ2*01	-1.93476174237307	0.743964457236669	-2.60061045061133	0.00930580573816292	0.0422084760266675
j_call_leftmostIGHJ3*01	-17.953238963819	10996.9783943699	-0.00163256108359824	0.998697405295454	0.999526835797071
j_call_leftmostIGHJ3*02	-3.71510803773559	1.08056029496779	-3.43813117605466	0.000585743873838904	0.00354235580845432
j_call_leftmostIGHJ4*01	-17.3355204684912	29232.4382084318	-0.000593023419561731	0.999526835797071	0.999526835797071
j_call_leftmostIGHJ4*02	-5.09680880785894	1.06533175948885	-4.78424562345197	1.7163070184302e-06	2.17970991340635e-05
j_call_leftmostIGHJ4*03	-18.0275400194255	11899.6389193828	-0.00151496529781768	0.998791233041097	0.999526835797071
j_call_leftmostIGHJ5*01	-18.1219647575884	29232.438001214	-0.000619926560926454	0.999505370199887	0.999526835797071
j_call_leftmostIGHJ5*02	-19.8539863568406	1187.84486191085	-0.0167142924075979	0.986664545061732	0.999526835797071
j_call_leftmostIGHJ6*01	-17.4107288397808	29232.4380014445	-0.000595596194847673	0.999524783019754	0.999526835797071
j_call_leftmostIGHJ6*02	-20.5703850232595	1244.0112326852	-0.0165355299717498	0.986807157139685	0.999526835797071
j_call_leftmostIGHJ6*03	-20.8318167892365	1250.39377058316	-0.0166602051924179	0.986707694407462	0.999526835797071
j_call_leftmostIGHJ6*04	-20.2217802726888	5527.39281301434	-0.00365846628903888	0.997080972743319	0.999526835797071
j_call_leftmostIGKJ1*01	-4.8192846290765	1.06784096762601	-4.51311082378734	6.38836187677756e-06	7.375654166825e-05
j_call_leftmostIGKJ2*01	-3.0727730120518	1.13543641443953	-2.70624842833545	0.00680481189265412	0.0345684444146829
j_call_leftmostIGKJ2*02	-18.3859007109447	2805.20753291455	-0.00655420338610106	0.994770539750723	0.999526835797071
j_call_leftmostIGKJ2*03	-17.9258358563123	16791.3689231132	-0.00106756250418854	0.999148208522012	0.999526835797071
j_call_leftmostIGKJ2*04	-17.5687504236145	6460.44189858408	-0.00271943478471109	0.997830207645556	0.999526835797071
j_call_leftmostIGKJ3*01	-17.7865704890706	2025.77269045496	-0.00878014131243715	0.99299455081463	0.999526835797071
j_call_leftmostIGKJ4*01	-3.26944643540856	1.1161956792951	-2.92909791361429	0.00339947318308645	0.0179888789271658
j_call_leftmostIGKJ4*02	-17.788667819521	6334.66020090621	-0.00280814870180033	0.997759424451146	0.999526835797071
j_call_leftmostIGKJ5*01	-19.0480997166872	2166.80702054323	-0.00879086117780428	0.992985997929644	0.999526835797071
j_call_leftmostIGLJ1*01	-20.8432351307658	1947.60547434687	-0.0107019801521946	0.991461218261354	0.999526835797071
j_call_leftmostIGLJ3*01	-19.5848593442776	1175.49411572082	-0.0166609590659397	0.986707092986894	0.999526835797071
j_call_leftmostIGLJ3*02	-18.3487980067365	1164.39705343333	-0.0157581968733375	0.987427298354648	0.999526835797071
j_call_leftmostIGLJ5*01	-17.9670095395814	14546.6861182016	-0.00123512732684182	0.999014511225854	0.999526835797071
j_call_leftmostIGLJ6*01	-17.715921673543	6012.24557739572	-0.00294663972811585	0.997648925056963	0.999526835797071
j_call_leftmostIGLJ7*01	-20.5699428689813	8188.44800397094	-0.0025120685701376	0.997995661380269	0.999526835797071
j_call_leftmostTRAJ10*01	-1.37931466096792	0.865814794955046	-1.59308280362607	0.111141616539136	0.361922700012057
j_call_leftmostTRAJ11*01	2.26372040357351	0.563648136586132	4.01619424714905	5.9145511616812e-05	0.000536534283952509
j_call_leftmostTRAJ12*01	1.33553863953271	0.507132394169905	2.63351080484371	0.00845071468748868	0.0397496579744838
j_call_leftmostTRAJ13*01	-16.6804999534436	3461.8348963729	-0.00481839846577328	0.996155489132681	0.999526835797071
j_call_leftmostTRAJ13*02	-16.637533727282	3747.54705584954	-0.00443957967153809	0.996457739559877	0.999526835797071
j_call_leftmostTRAJ14*01	-19.7596411722712	14684.7689918141	-0.0013455874711605	0.998926376855536	0.999526835797071
j_call_leftmostTRAJ15*01	-0.184373531152501	1.07888140083617	-0.170893233500555	0.86430771728192	0.999526835797071
j_call_leftmostTRAJ16*01	-18.3280384348493	3218.69270644034	-0.00569424922055356	0.995456671014079	0.999526835797071
j_call_leftmostTRAJ16*02	-18.2441047502114	3527.32780707505	-0.00517221697218436	0.995873186332748	0.999526835797071
j_call_leftmostTRAJ17*01	-16.5521924585739	3223.14056192534	-0.00513542370882097	0.995902542719643	0.999526835797071
j_call_leftmostTRAJ18*01	-2.57802230639327	0.639616442854926	-4.03057540998521	5.56404739255897e-05	0.000536534283952509
j_call_leftmostTRAJ2*01	-16.7333227795891	5927.82109695019	-0.00282284544454256	0.997747698193495	0.999526835797071
j_call_leftmostTRAJ20*01	-16.6835532245342	1995.40110714744	-0.00836100228910091	0.99332896308543	0.999526835797071
j_call_leftmostTRAJ21*01	-0.384219714277284	1.11894062473004	-0.343378107636394	0.731314027024049	0.999526835797071
j_call_leftmostTRAJ22*01	-17.3390197335163	1597.55010551285	-0.0108535060488447	0.991340325109634	0.999526835797071
j_call_leftmostTRAJ23*01	-17.3549344296695	1861.46975703802	-0.00932324275699479	0.992561236314163	0.999526835797071
j_call_leftmostTRAJ24*02	-17.1573377058161	2491.21662741056	-0.00688713198083056	0.994504907165396	0.999526835797071
j_call_leftmostTRAJ25*01	-16.7042457156215	7496.93343024597	-0.00222814379653275	0.998222199936516	0.999526835797071
j_call_leftmostTRAJ26*01	0.187066389002612	0.754779226530682	0.247842524578289	0.804256251292942	0.999526835797071
j_call_leftmostTRAJ27*01	-2.04616726793753	1.18628430098245	-1.72485403898792	0.0845537802135716	0.282587633871674
j_call_leftmostTRAJ28*01	3.14259044843664	0.45322998705868	6.93376550133204	4.0978372508286e-12	1.73475110285077e-10
j_call_leftmostTRAJ29*01	2.35112740279896	0.49071766053272	4.79120193116055	1.65785169538111e-06	2.17970991340635e-05
j_call_leftmostTRAJ3*01	-16.6592018652598	2330.12406685049	-0.00714949135209661	0.994295579829731	0.999526835797071
j_call_leftmostTRAJ30*01	0.940685728540528	0.701303585464978	1.34133882677476	0.17981046914454	0.531068129798991
j_call_leftmostTRAJ31*01	0.498367938826219	0.81167857251487	0.613996667772192	0.539217529175882	0.999526835797071
j_call_leftmostTRAJ32*01	-16.7050462536642	16576.3612370079	-0.00100776316435292	0.999195921466319	0.999526835797071
j_call_leftmostTRAJ32*02	-2.78473432220096	0.639032216920612	-4.35773697861451	1.3141417560113e-05	0.000139080002511195
j_call_leftmostTRAJ33*01	-0.894568086510928	0.79823398202663	-1.12068404334242	0.262422376679125	0.740614263072196
j_call_leftmostTRAJ34*01	-1.08524455764532	1.1095895702187	-0.978059443575537	0.328044924952687	0.886419265297685
j_call_leftmostTRAJ35*01	-3.67609130748755	0.697980106082985	-5.26675656720005	1.38855137221988e-07	2.51922891817036e-06
j_call_leftmostTRAJ36*01	-16.6914932497914	1980.30528034834	-0.00842874753475149	0.993274912104494	0.999526835797071
j_call_leftmostTRAJ37*01	-16.5088214568424	8350.15965429763	-0.00197706656403218	0.998422530140546	0.999526835797071
j_call_leftmostTRAJ37*02	-0.822790125672871	1.07453507123503	-0.765717329939904	0.443844513203034	0.999526835797071
j_call_leftmostTRAJ38*01	-3.8101375275761	1.07865763592556	-3.53229551312335	0.000411968703260523	0.00275368554284665
j_call_leftmostTRAJ39*01	-2.16543515147548	0.710703211540661	-3.04689090510968	0.00231221612544942	0.0127674542579164
j_call_leftmostTRAJ4*01	-17.4085674399484	2370.84311152911	-0.00734277496275173	0.99414136586984	0.999526835797071
j_call_leftmostTRAJ40*01	-16.6947808312363	1676.2195725148	-0.00995978158529042	0.992053375424895	0.999526835797071
j_call_leftmostTRAJ41*01	0.597461366163812	0.812744637593961	0.735115728271711	0.462269016264481	0.999526835797071
j_call_leftmostTRAJ42*01	-2.09387925547212	1.10124413519332	-1.90137607870624	0.0572527705065498	0.201975051509217
j_call_leftmostTRAJ43*01	-1.58675632643142	1.09985462540451	-1.44269641621758	0.149106009237231	0.461864955442156
j_call_leftmostTRAJ44*01	-3.05624357317337	0.815972734206269	-3.74552168847444	0.000180019293158535	0.00142890313944587
j_call_leftmostTRAJ45*01	-1.45337233222941	0.836635460882752	-1.73716319733319	0.0823583689366765	0.282587633871674
j_call_leftmostTRAJ46*01	-0.277935128346154	0.974931691797544	-0.285081642831517	0.775581593657892	0.999526835797071
j_call_leftmostTRAJ47*01	-17.8376472472278	3403.41179973689	-0.00524110754055881	0.995818220356919	0.999526835797071
j_call_leftmostTRAJ47*02	-18.1587266754535	2782.83147427209	-0.00652526997891716	0.994793624775948	0.999526835797071
j_call_leftmostTRAJ48*01	-16.6300827908511	1749.07242040966	-0.00950794409470825	0.992413872500948	0.999526835797071
j_call_leftmostTRAJ49*01	-1.5022054060752	0.65807709847015	-2.28271947096689	0.0224468981074819	0.0919598728919419
j_call_leftmostTRAJ5*01	-20.3848840164515	1968.77189702997	-0.0103541116404615	0.991738761792802	0.999526835797071
j_call_leftmostTRAJ50*01	1.64113653266026	0.76208454845953	2.15348354192148	0.0312806961852531	0.116842600456681
j_call_leftmostTRAJ52*01	-2.77530395491727	1.09710440055184	-2.52966258591371	0.0114172263099948	0.0499995772885981
j_call_leftmostTRAJ53*01	0.463016076859882	0.723092565966843	0.640327530183892	0.521959686299394	0.999526835797071
j_call_leftmostTRAJ54*01	-1.53585108412847	1.12804164438807	-1.36151984438626	0.173349466681207	0.524175768297934
j_call_leftmostTRAJ56*01	0.144964349516322	1.07732192317298	0.134559917883566	0.892959834201755	0.999526835797071
j_call_leftmostTRAJ57*01	-16.6843242387929	2222.91364645946	-0.00750561060496739	0.99401144540568	0.999526835797071
j_call_leftmostTRAJ58*01	-17.1058468990568	2276.34637164013	-0.00751460634996942	0.994004268042041	0.999526835797071
j_call_leftmostTRAJ6*01	-20.096429212151	1702.23225985107	-0.0118059266565124	0.990580452211251	0.999526835797071
j_call_leftmostTRAJ60*01	-20.5804132717661	11617.535327092	-0.00177149564794289	0.998586551712257	0.999526835797071
j_call_leftmostTRAJ61*01	-18.7896059148385	8334.16829221701	-0.00225452681731727	0.99820114938444	0.999526835797071
j_call_leftmostTRAJ7*01	-17.8507446960058	3516.43615253562	-0.00507637389722946	0.995949657038479	0.999526835797071
j_call_leftmostTRAJ8*01	-16.6638036628887	3002.22413687799	-0.00555048620727479	0.995571375489713	0.999526835797071
j_call_leftmostTRAJ9*01	-0.698388801590633	0.896994487293257	-0.778587618412316	0.436222675000657	0.999526835797071
j_call_leftmostTRBJ1-1*01	-1.27149692706488	0.400632527560147	-3.17372364847234	0.00150496906654081	0.00868777597503104
j_call_leftmostTRBJ1-2*01	0.0406924673406629	0.399367250901708	0.101892349081668	0.91884212290424	0.999526835797071
j_call_leftmostTRBJ1-3*01	-1.08317343219489	0.406965492051768	-2.66158544974891	0.00777735975565653	0.0379894111141684
j_call_leftmostTRBJ1-4*01	-1.55107331835748	0.42773050504736	-3.62628641178104	0.000287526434020152	0.00214799159532702
j_call_leftmostTRBJ1-5*01	-4.63555709315651	0.694189915965251	-6.67764971306289	2.42804524474281e-11	7.70904365205842e-10
j_call_leftmostTRBJ1-6*01	-3.26013072164917	0.592171469353162	-5.5053829682309	3.68366605029081e-08	7.79709313978222e-07
j_call_leftmostTRBJ1-6*02	-21.232884513811	29232.4380006525	-0.000726346687653528	0.99942045924309	0.999526835797071
j_call_leftmostTRBJ2-1*01	-4.99392005679881	0.621806374426938	-8.03131048857653	9.64369502546615e-16	6.123746341171e-14
j_call_leftmostTRBJ2-2*01	-1.67270093798159	0.483547080872386	-3.45923076396988	0.00054172056339555	0.00343992557756174
j_call_leftmostTRBJ2-2P*01	29.108570121428	876.590364958824	0.0332065823274196	0.973509849080543	0.999526835797071
j_call_leftmostTRBJ2-3*01	2.3258239726978	0.385293629348659	6.03649735042237	1.5749533642908e-09	4.00038154529862e-08
j_call_leftmostTRBJ2-4*01	0.0869090500098812	0.410522249181375	0.21170362917768	0.832338256601888	0.999526835797071
j_call_leftmostTRBJ2-5*01	1.36713960583122	0.385798968137671	3.54365801554803	0.000394616755515966	0.00275368554284665
j_call_leftmostTRBJ2-6*01	0.909184801124931	0.417779469721955	2.17623140201222	0.0295379619613194	0.11367639906326
j_call_leftmostTRBJ2-7*01	-5.59488035882036	1.06783141171836	-5.23947909512891	1.61030485777166e-07	2.55635896171252e-06
j_call_leftmostTRBJ2-7*02	-19.633957616647	12339.5602771865	-0.00159113916343894	0.998730455163093	0.999526835797071
j_call_leftmostTRDJ1*01	-0.310862840479445	1.47768052100769	-0.210372158298098	0.833377220885851	0.999526835797071
v_gene_presentTrue:conditiontreated	0.761393095532957	0.193529623616479	3.93424573098857	8.34583663077177e-05	0.00070661416807201
