## Supplementary Table 2 for "*Dandelion* utilizes single cell adaptive immune receptor repertoire to explore lymphocyte developmental origins"

	Estimate	Std. Error	z value	Pr(>|z|)	adj_pval
(Intercept)	-0.808763158096881	0.113049093879407	-7.15408793067918	8.42310639305127e-13	6.91898025143497e-12
celltypeAS_DC	-13.2510681272722	6506.91169348721	-0.00203646042108352	0.998375140794426	0.999941024794448
celltypeB1	0.705073759839773	0.135020023826256	5.22199404102506	1.77006666657198e-07	9.6932222217037e-07
celltypeCD4+T	-0.529861916824691	0.0954128762539237	-5.55335859925825	2.80232362163425e-08	1.74198495398886e-07
celltypeCD8+T	-0.0883693662245888	0.099338030624058	-0.889582425476303	0.373690146383804	0.71032011296095
celltypeCD8AA	0.0439045863620745	0.102852408673442	0.42686979263142	0.669474168547715	0.999941024794448
celltypeCMP	-0.761751978594892	0.532131398366729	-1.43151105334686	0.152283801393965	0.350252743206119
celltypeCYCLING_B	0.573365182771129	0.166223438306588	3.44936423294045	0.000561908212567091	0.00215398148150718
celltypeCYCLING_DC	-0.419038591354704	0.742776611036056	-0.564151570106942	0.572650984006071	0.997800956980275
celltypeCYCLING_EPITHELIUM	-0.948006289473699	1.17132360515408	-0.809346183498964	0.418316048290549	0.788628615629723
celltypeCYCLING_FIBROBLAST_I	0.1063037137809	1.05170783896386	0.101077228715563	0.919489154307196	0.999941024794448
celltypeCYCLING_ILC	0.673641979534915	0.312614380248103	2.15486561750706	0.0311723516194226	0.0843487161466728
celltypeCYCLING_MEMP	1.12300685047651	1.16129800602362	0.967027278658452	0.333530397087188	0.661308285693945
celltypeCYCLING_MPP	0.702691433168506	0.35073612939358	2.00347604446526	0.0451262163626668	0.119299192682912
celltypeCYCLING_NK	0.573404976747561	0.10466063125556	5.4787074171894	4.28444142821795e-08	2.52672186792341e-07
celltypeCYCLING_PDC	1.34761513030428	0.457153474151418	2.94783963483109	0.00320003019744591	0.0115001085220713
celltypeCYCLING_T	0.134103504546695	0.115078540438976	1.1653215624316	0.243888854172866	0.505355283421253
celltypeDC_PROGENITOR	2.14930088458028	0.909954921909661	2.36198610813565	0.0181773233389573	0.053898561470137
celltypeDC1	0.21925820765821	0.588201740609108	0.372760215621189	0.709326915465538	0.999941024794448
celltypeDC2	-2.01402155609616	1.1139345191861	-1.80802508711886	0.0706025961639974	0.178446122172741
celltypeDEVELOPING_NEPHRON_I	-15.8710465635325	12537.2648055948	-0.00126590981443177	0.998989950373468	0.999941024794448
celltypeDN(early)_T	0.04493067949086	0.133060626625217	0.337670734239163	0.735611331345848	0.999941024794448
celltypeDN(P)_T	0.280141987154853	0.0860748848506537	3.25463098371749	0.00113539789102477	0.00428100844156881
celltypeDN(Q)_T	0.103539507991655	0.090931358709589	1.13865567897575	0.254846795416518	0.52334609773035
celltypeDOUBLET	0.0382905062336717	0.307983304743008	0.124326564602658	0.901056714959887	0.999941024794448
celltypeDOUBLET_ERY_B	0.191728943810434	0.324237700088857	0.591322180480219	0.554304570720977	0.988294971052905
celltypeDOUBLET_IMMUNE_FIBROBLAST	-0.0237890458265815	0.382291325371634	-0.0622275323758803	0.950381637306361	0.999941024794448
celltypeDOUBLET_LYMPHOID_MACROPHAGE	0.253950327733237	0.152905790523559	1.66082871592826	0.0967478521208971	0.239268881589316
celltypeDP(P)_T	0.842740432819973	0.0805007844632211	10.4687232359208	1.2025395006562e-25	1.38292042575463e-24
celltypeDP(Q)_T	0.396945496709375	0.0885578941331173	4.48232764108753	7.38332699377103e-06	3.61311746503688e-05
celltypeEARLY_ERY	-3.9211763005158	2.96847205782371	-1.32094095013667	0.186521054189191	0.413376129228641
celltypeEARLY_MK	0.891528916923148	0.556155380673669	1.60302129207712	0.108929953342977	0.263725150198786
celltypeENDOTHELIUM_I	1.32841678484027	1.06793396272009	1.24391285530119	0.213531637540282	0.451207238568912
celltypeENDOTHELIUM_II	0.942457918438459	1.01993816412381	0.924034369522867	0.355468421627969	0.69286217774943
celltypeENDOTHELIUM_IV	0.485534025369416	0.76930504492408	0.631133291758579	0.527953374809964	0.948666220361655
celltypeEOSINOPHIL_BASOPHIL	-1.16164242281546	1.20841606192645	-0.961293431472244	0.336404649679094	0.661308285693945
celltypeEPITHELIUM_I	-16.9083727443866	5361.51427515847	-0.0031536562017056	0.997483750577493	0.999941024794448
celltypeEPITHELIUM_II	-1.24803730223831	1.21347651032468	-1.02848080833834	0.303723713936408	0.607447427872815
celltypeFIBROBLAST_I	-16.6536758918422	3238.90155707375	-0.00514176661389124	0.995897481880433	0.999941024794448
celltypeFIBROBLAST_II	-13.9715298970602	17730.3699146603	-0.000787999910002325	0.999371267102963	0.999941024794448
celltypeFIBROBLAST_IX	-15.4011040448405	5528.01985835045	-0.0027860073660148	0.997777090612017	0.999941024794448
celltypeFIBROBLAST_VI	-21.3859300984784	17730.3699116554	-0.00120617506600468	0.999037611770566	0.999941024794448
celltypeFIBROBLAST_VII	-12.9790261773285	6544.40519227847	-0.00198322472340832	0.99841761664989	0.999941024794448
celltypeFIBROBLAST_VIII	0.476168691289178	1.18610360440881	0.401456238324574	0.688084251299311	0.999941024794448
celltypeFIBROBLAST_X	-11.8443845820815	6027.40250930883	-0.00196508936706795	0.998432086542522	0.999941024794448
celltypeFIBROBLAST_XI	-16.2458374616792	2164.88801790671	-0.00750423916955656	0.994012539622005	0.999941024794448
celltypeFIBROBLAST_XII	0.331308304017102	1.13920867489286	0.290823192729164	0.771186546411415	0.999941024794448
celltypeFIBROBLAST_XIII	-17.3707838681557	6790.08176318489	-0.00255825842368178	0.997958807327695	0.999941024794448
celltypeFIBROBLAST_XIV	-19.2002076953079	17730.369911428	-0.00108289944266377	0.999135971422667	0.999941024794448
celltypeFIBROBLAST_XVII	0.0592785052988765	0.549616953456199	0.107854215424235	0.914111335983113	0.999941024794448
celltypeGLIAL	-15.6394425070961	3074.28071174653	-0.00508718753214021	0.995941029117545	0.999941024794448
celltypeGMP	-0.248488234622043	0.584818672544156	-0.424897915008487	0.670911094653438	0.999941024794448
celltypeHEPATOCYTE_I	-15.0185998916024	17730.36991177	-0.000847055079298292	0.999324147910899	0.999941024794448
celltypeHEPATOCYTE_II	1.31068783983045	17732.4958971559	7.39144589364136e-05	0.999941024794448	0.999941024794448
celltypeHEPATOCYTE-LIKE	-14.4055783343658	5868.84334922292	-0.00245458559330489	0.998041526018564	0.999941024794448
celltypeHIGH_MITO	0.197660608013471	0.112741174852412	1.75322466057521	0.0795634516127089	0.198908629031772
celltypeHSC_MPP	1.05660024869257	0.342549276890885	3.08452044705129	0.00203880595209162	0.00744325982509639
celltypeILC2	0.912246966902248	0.290395024760254	3.14140012438363	0.00168142145963903	0.00623753122124155
celltypeILC3	0.483213374688619	0.116653359857069	4.14230139003868	3.43838087492692e-05	0.000161393388006774
celltypeIMMATURE_B	0.422440323331473	0.203393491955801	2.07696086668925	0.0378051712105357	0.101106853237479
celltypeKERATINOCYTE	-0.184559862375874	1.36805246573162	-0.134907006126533	0.892685400107139	0.999941024794448
celltypeLANGERHANS_CELLS	-14.4400998988564	7093.44691411736	-0.00203569577297008	0.998375750894086	0.999941024794448
celltypeLARGE_PRE_B	-0.0112943265072912	0.128769516354919	-0.087709629010032	0.93010746627854	0.999941024794448
celltypeLATE_ERY	-12.7460476868696	17730.3699120568	-0.000718882220173094	0.999426415024892	0.999941024794448
celltypeLATE_MK	-0.719474063163594	1.09732751539558	-0.65566027741884	0.512042732489503	0.927321484036107
celltypeLATE_PRO_B	0.430484754001454	0.191000114849225	2.25384552434053	0.0242058877387012	0.0678945631695277
celltypeLMPP_MLP	1.22810146276727	0.502116716959141	2.44584858716664	0.0144511675456997	0.0437337965198807
celltypeLOW_Q_INCONSISTENT	0.0261584903601852	0.408980747127346	0.0639601999456473	0.949001917729204	0.999941024794448
celltypeLOW_QUALITY	-16.4741825853576	8140.14641512133	-0.00202381895180101	0.998385227206807	0.999941024794448
celltypeLOW_QUALITY_MID_ERY_(HIGH_RIBO)	-15.2694304816725	17730.3699122689	-0.000861202025520434	0.999312860285043	0.999941024794448
celltypeMACROPHAGE_ERY	-15.8496823784895	3154.4372452203	-0.00502456734636436	0.995990992158382	0.999941024794448
celltypeMACROPHAGE_IRON_RECYCLING	-1.73124588829441	0.793979308025747	-2.18046726255272	0.0292228429679296	0.0800149271740929
celltypeMACROPHAGE_KUPFFER_LIKE	-0.233497457850006	1.35856725806693	-0.17187037039465	0.863539440926099	0.999941024794448
celltypeMACROPHAGE_LYVE1_HIGH	1.28173157912006	1.05573794541322	1.21406224403385	0.224723956264639	0.46987736309879
celltypeMACROPHAGE_MHCII_HIGH	-5.03766034848953	3.4490768469366	-1.46058222882563	0.144130126191996	0.334847767920798
celltypeMACROPHAGE_PERI	-15.6832031318168	17730.3699127874	-0.000884538969517258	0.999294240104826	0.999941024794448
celltypeMACROPHAGE_PROLIFERATING	-0.166713414883294	0.657612397189322	-0.253513187397072	0.79987167187189	0.999941024794448
celltypeMAST_CELL	0.357589212458707	0.664015997036982	0.538524996467505	0.590214652817346	0.999941024794448
celltypeMATURE_B	0.539087237558537	0.120902212850422	4.45886989864682	8.23929105852453e-06	3.94799363220967e-05
celltypeMEMP	0.705703843893244	1.03987574897605	0.678642467225668	0.49736442800607	0.907887447947588
celltypeMEP	-11.6156392373455	4770.04687637745	-0.00243512056346223	0.998057056818935	0.999941024794448
celltypeMESENCHYMAL_LYMPHOID_TISSUE_ORGANISER	-15.4954657539103	5564.49463726937	-0.00278470315167997	0.997778131220463	0.999941024794448
celltypeMESOTHELIUM	-15.5781595373795	6804.01023090122	-0.00228955557218733	0.998173200553885	0.999941024794448
celltypeMID_ERY	-4.69066747549922	2.89200396107093	-1.62194365520932	0.104815413054858	0.256463244708696
celltypeMIGRATORY_DC	0.203565082254154	0.594441864018198	0.342447419295358	0.732014207761347	0.999941024794448
celltypeMONOCYTE_I_CXCR4	0.0729787060774113	42.2927622264287	0.00172556017236933	0.998623202862979	0.999941024794448
celltypeMONOCYTE_II_CCR2	-0.863325079169543	1.22091196538137	-0.707114930190621	0.479495058466471	0.889385995542647
celltypeMONOCYTE_III_IL1B	2.74499006193695	1.18004585549809	2.32617236791896	0.0200093571382628	0.0582550904025374
celltypeMOP	-1.53541505966002	1.1148194825	-1.37727684505192	0.16842667127219	0.383545885075283
celltypeMYELOCYTE	-15.1632748035503	5333.58957615297	-0.00284297743331187	0.997731635254934	0.999941024794448
celltypeMYOFIBROBLAST	-16.2750170796123	3561.64233053838	-0.00456952595718733	0.996354058476798	0.999941024794448
celltypeMYOFIBROBLAST_I	-0.723065753765805	1.4175080662648	-0.510096394492567	0.609983931039329	0.999941024794448
celltypeNEURON	-15.2557923157294	6761.1499790193	-0.00225639016484919	0.998199662651995	0.999941024794448
celltypeNK	0.603681804149697	0.0884202318366338	6.82741711495471	8.64570470990867e-12	6.62837361092998e-11
celltypeOSTEOBLAST	-0.0358732772998565	1.51314201077563	-0.0237078060382898	0.981085679438849	0.999941024794448
celltypeOSTEOCLAST	1.08811905251591	0.875330888353623	1.24309454515253	0.213832995669615	0.451207238568912
celltypePDC	1.53658466024231	0.310476965517392	4.94911001749092	7.45535984665778e-07	3.81051725495842e-06
celltypePLASMA_B	-3.40426905269174	7.50330555253603	-0.453702575332433	0.650042913076937	0.999941024794448
celltypePRE_DC2	-14.8868900641026	2321.5094677384	-0.00641259071779937	0.994883527937558	0.999941024794448
celltypePRE_PRO_B	1.13991800709425	0.159969083772625	7.12586444962384	1.03429468312756e-12	8.20302679721862e-12
celltypePRO_B	0.504468897260221	0.144570395207193	3.48943431009672	0.000484044010099114	0.00188695122581011
celltypePROMONOCYTE	-0.841249244954887	1.16478067678483	-0.722238324966899	0.470147964289696	0.879138469810001
celltypePROMYELOCYTE	-0.439009955063532	0.770885827658756	-0.569487645656739	0.569025252454756	0.997800956980275
celltypeSMALL_PRE_B	0.028373884520012	0.142457775612965	0.199173996631109	0.842126639576716	0.999941024794448
celltypeSMOOTH_MUSCLE	-0.369468013553233	1.12359089036364	-0.328827882748017	0.742285786604258	0.999941024794448
celltypeTREG	-0.129323304478983	0.103329125233961	-1.25156681803088	0.210727751927025	0.451207238568912
celltypeTYPE_1_INNATE_T	-0.112964227155571	0.123770012093331	-0.912694644243776	0.361403161494462	0.698510312132153
celltypeTYPE_3_INNATE_T	-0.172379370450863	0.135651084540572	-1.27075556406116	0.20381562154177	0.442241442967991
celltypeVSMC_PERICYTE	-16.8901093928691	4015.04086146458	-0.00420670921558393	0.996643541564641	0.999941024794448
celltypeVSMC_PERICYTE_I	-14.1890605333135	8983.55624495429	-0.0015794480656013	0.998739783297835	0.999941024794448
celltypeVSMC_PERICYTE_II	-14.550883421545	6989.28093362444	-0.00208188561308829	0.998338896811898	0.999941024794448
celltypeVSMC_PERICYTE_III	-17.4411807695854	8920.58715203435	-0.00195516062702307	0.998440008515693	0.999941024794448
v_gene_presentTrue	-3.9844175521422	0.0385744532294073	-103.2916144902	0	0
j_call_leftmostIGHJ2*01	-1.95799075753457	0.138687312756467	-14.1180236217625	2.94124928555888e-45	4.2280458479909e-44
j_call_leftmostIGHJ3*01	-16.2956380857776	8836.04431761219	-0.0018442232179955	0.998528523601808	0.999941024794448
j_call_leftmostIGHJ3*02	-3.49766833633668	0.240801393624946	-14.5251166684873	8.39991633311149e-48	1.2879871710771e-46
j_call_leftmostIGHJ4*02	-4.09635597773549	0.254145265101651	-16.1181676003174	1.90164777210805e-58	4.37378987584851e-57
j_call_leftmostIGHJ4*03	1.40614333541713	1.06546044821221	1.31975179160951	0.186917901912081	0.413376129228641
j_call_leftmostIGHJ5*02	-2.3409927434542	0.127390626966348	-18.3764912631492	2.02660749676902e-75	5.82649655321092e-74
j_call_leftmostIGHJ6*02	-6.19297976645516	1.00135816380134	-6.18458009364551	6.22679924422308e-10	4.21224654756267e-09
j_call_leftmostIGHJ6*03	-18.83903295247	610.048454571327	-0.0308812075685168	0.975364276963047	0.999941024794448
j_call_leftmostIGHJ6*04	0.136942998123259	1.31713276404935	0.10397053498407	0.917192731491217	0.999941024794448
j_call_leftmostIGKJ1*01	-6.16825041460134	0.411088333339472	-15.0046837002004	6.84163078867521e-51	1.12398220099664e-49
j_call_leftmostIGKJ2*01	-17.0835756511007	274.578871014103	-0.0622173715989358	0.950389728754678	0.999941024794448
j_call_leftmostIGKJ2*02	-2.3394617659338	1.02675468188485	-2.27850119138406	0.0226967335979005	0.0644475151545324
j_call_leftmostIGKJ2*03	-16.0374693970514	8815.88491897864	-0.00181915593776937	0.998548524364129	0.999941024794448
j_call_leftmostIGKJ2*04	-2.5824260990886	1.01491299159021	-2.54448028598228	0.0109440489225698	0.0349601562804312
j_call_leftmostIGKJ3*01	-1.8715651100979	0.390031627011837	-4.79849576414249	1.59861688343506e-06	7.99308441717532e-06
j_call_leftmostIGKJ4*01	-1.80135791449632	0.300151106785796	-6.00150348864735	1.95498741430227e-09	1.28470601511292e-08
j_call_leftmostIGKJ4*02	-0.654279366521005	0.635349913904313	-1.02979374389204	0.303106838156231	0.607447427872815
j_call_leftmostIGKJ5*01	-3.64372140963213	1.00712862646997	-3.6179305342591	0.000296968071957082	0.0011982922201777
j_call_leftmostIGLJ1*01	-19.8683275302	182.232485183004	-0.10902736419496	0.913180786216754	0.999941024794448
j_call_leftmostIGLJ3*01	-18.2863378216083	177.457754209536	-0.103046146972064	0.917926345879291	0.999941024794448
j_call_leftmostIGLJ3*02	-17.6823771609387	226.525694555833	-0.0780590351819028	0.93778109291231	0.999941024794448
j_call_leftmostIGLJ4*01	-19.9854743290622	4850.04646051992	-0.00412067688253028	0.996712184839879	0.999941024794448
j_call_leftmostIGLJ5*01	-17.7074163909785	1921.16791449284	-0.0092170061020684	0.992645997258827	0.999941024794448
j_call_leftmostIGLJ6*01	-18.8119781162052	535.757290861374	-0.0351128737528888	0.971989735972708	0.999941024794448
j_call_leftmostIGLJ7*01	-19.6834981580022	981.300106871265	-0.020058591678707	0.983996632546721	0.999941024794448
j_call_leftmostIGLJ7*02	-20.055242736521	3283.99462922534	-0.00610696575385442	0.995127376599106	0.999941024794448
j_call_leftmostTRAJ10*01	-4.08445629765431	1.00692684591307	-4.05635852716844	4.98437299147542e-05	0.000229281157607869
j_call_leftmostTRAJ11*01	0.336298664510009	0.376765007150016	0.892595273255047	0.372073951356379	0.71032011296095
j_call_leftmostTRAJ12*01	1.46803875466297	0.179965181205475	8.15734879841473	3.42458362587475e-16	3.15061693580477e-15
j_call_leftmostTRAJ13*01	0.403070389092491	0.807261842412893	0.499305637793705	0.617564084008793	0.999941024794448
j_call_leftmostTRAJ13*02	-0.778414085474609	0.602202791331042	-1.29261122113714	0.196145556676909	0.429652171768467
j_call_leftmostTRAJ14*01	-0.259775188172077	1.06565757215026	-0.243769851555513	0.807409071017836	0.999941024794448
j_call_leftmostTRAJ15*01	-1.07916800667895	0.7232748723225	-1.49205792704182	0.135683960191257	0.318441947387644
j_call_leftmostTRAJ16*01	-16.9439867348675	1967.37202829839	-0.00861249753028286	0.993128306142185	0.999941024794448
j_call_leftmostTRAJ16*02	-0.63230485700316	0.400777652479159	-1.57769489663858	0.114635719280658	0.271816653964446
j_call_leftmostTRAJ17*01	-16.0133304567585	597.108549111004	-0.0268181229034481	0.978604798429634	0.999941024794448
j_call_leftmostTRAJ18*01	-2.7612092771629	0.514599487978069	-5.36574431508292	8.06160751892881e-08	4.63542432338407e-07
j_call_leftmostTRAJ19*01	-20.0416147736816	10118.9405144026	-0.00198060407066883	0.998419707624143	0.999941024794448
j_call_leftmostTRAJ2*01	-15.9723575831961	1183.65584261012	-0.0134940892514626	0.989233601268209	0.999941024794448
j_call_leftmostTRAJ20*01	-1.5885486283394	0.717677023178211	-2.21345894745879	0.0268660205185157	0.0744480086657664
j_call_leftmostTRAJ21*01	-1.99658872830867	1.01475793121332	-1.96755173514278	0.0491196377270228	0.128380871331992
j_call_leftmostTRAJ22*01	-2.54350365169578	1.02000243435799	-2.49362507972515	0.0126446025127227	0.0391156571136052
j_call_leftmostTRAJ23*01	-1.20848583160135	0.524277435206109	-2.30505024715828	0.0211637594563618	0.0608458084370402
j_call_leftmostTRAJ23*02	-16.6156282442667	17730.3699115797	-0.000937128121247771	0.999252280050005	0.999941024794448
j_call_leftmostTRAJ24*02	-16.2327783869785	634.259015433913	-0.0255932954707365	0.979581733759308	0.999941024794448
j_call_leftmostTRAJ24*03	-16.7748959680455	1747.7871263089	-0.00959779123872595	0.992342188122863	0.999941024794448
j_call_leftmostTRAJ25*01	-16.2031204718621	10153.5042232313	-0.00159581560371927	0.998726723908331	0.999941024794448
j_call_leftmostTRAJ26*01	-0.246459083261896	0.467179225896711	-0.52754718018302	0.597813661878417	0.999941024794448
j_call_leftmostTRAJ27*01	-1.64930415342782	0.605824450481706	-2.72241265950295	0.00648071615960302	0.0222472345777417
j_call_leftmostTRAJ28*01	2.4148193800592	0.153580277188465	15.7234992947425	1.04395107849706e-55	1.84699036964864e-54
j_call_leftmostTRAJ29*01	1.21480413826868	0.226838885977093	5.35536106622987	8.53857352664189e-08	4.78993149055521e-07
j_call_leftmostTRAJ3*01	-15.7302863152808	854.514492723414	-0.0184084488317418	0.985313012392509	0.999941024794448
j_call_leftmostTRAJ30*01	0.430352589809792	0.325466902937599	1.32226222059913	0.186080848386605	0.413376129228641
j_call_leftmostTRAJ31*01	-0.320909345038989	0.47189650145387	-0.680041797407476	0.496477995757715	0.907887447947588
j_call_leftmostTRAJ32*01	-15.6749440400651	6644.73402953784	-0.00235900247780954	0.998117790089776	0.999941024794448
j_call_leftmostTRAJ32*02	-2.26808080752737	0.309116031802204	-7.33731212290749	2.1792599162045e-13	1.85640659528531e-12
j_call_leftmostTRAJ33*01	-1.08624087728261	0.592908706655178	-1.83205418488541	0.066943348225139	0.171077445464244
j_call_leftmostTRAJ34*01	-1.96575469369119	0.725817985052325	-2.7083300967659	0.00676227264194621	0.0228723927595239
j_call_leftmostTRAJ35*01	-3.88625880006024	0.45830792551553	-8.47958017677474	2.26007960569809e-17	2.26007960569809e-16
j_call_leftmostTRAJ36*01	-1.59283734983364	1.0075901805218	-1.58083850024101	0.113914969036621	0.271816653964446
j_call_leftmostTRAJ37*01	-0.57875724974382	1.02370151658302	-0.565357421444126	0.571830679281793	0.997800956980275
j_call_leftmostTRAJ37*02	-2.02597500872604	0.732521031449823	-2.76575677931893	0.00567908743409835	0.0197907592400397
j_call_leftmostTRAJ38*01	-3.60942189005129	0.717386508156138	-5.03134899947924	4.87040627903226e-07	2.54589419131232e-06
j_call_leftmostTRAJ39*01	-2.54124192695841	0.31885500971748	-7.96989807125836	1.58805294313778e-15	1.40481606508342e-14
j_call_leftmostTRAJ4*01	-15.864189641838	671.315590972351	-0.0236314929299644	0.981146551435527	0.999941024794448
j_call_leftmostTRAJ40*01	-2.72280748119932	1.00735829878984	-2.70291859854659	0.00687335768623492	0.0229111922874497
j_call_leftmostTRAJ41*01	-1.98672255493767	1.01481763034204	-1.95771387443087	0.0502635962829514	0.129894687023358
j_call_leftmostTRAJ42*01	-1.99875064650633	0.519697512813584	-3.84598847834642	0.000120067404878941	0.00051139820596586
j_call_leftmostTRAJ43*01	-16.1694895487898	486.252908278419	-0.0332532500546639	0.973472634174022	0.999941024794448
j_call_leftmostTRAJ44*01	-17.9173352546586	436.372697448341	-0.0410597073543531	0.967248296369844	0.999941024794448
j_call_leftmostTRAJ45*01	-1.18474362915135	0.31691956592903	-3.73831014717676	0.000185261315846572	0.000760894690084135
j_call_leftmostTRAJ46*01	-0.902046247774266	0.808006192006318	-1.11638531572938	0.264257236342786	0.537868711140185
j_call_leftmostTRAJ47*01	-16.46953151075	590.640832882989	-0.0278841735854263	0.977754531185402	0.999941024794448
j_call_leftmostTRAJ47*02	-1.76195262258739	0.746613901758476	-2.35992474616066	0.0182786425855247	0.053898561470137
j_call_leftmostTRAJ48*01	-1.6601255721799	0.426466701834394	-3.89274371255498	9.91168459446331e-05	0.000438401433985877
j_call_leftmostTRAJ49*01	-4.07410223174948	0.234814495019351	-17.3503012725587	1.96212512511027e-67	5.01431976417069e-66
j_call_leftmostTRAJ5*01	-18.1910913271888	639.631008052033	-0.0284399772653125	0.977311239838682	0.999941024794448
j_call_leftmostTRAJ50*01	0.0603484530810002	0.292506115693752	0.206315184001772	0.836544718554671	0.999941024794448
j_call_leftmostTRAJ52*01	-2.29990578159564	0.596451070543283	-3.85598399463136	0.000115265029705941	0.00050020673268616
j_call_leftmostTRAJ53*01	-0.122597680702603	0.263597734218109	-0.465093833474157	0.641864261785791	0.999941024794448
j_call_leftmostTRAJ54*01	-1.27565809470435	0.334118766028573	-3.81797798988416	0.000134549926133322	0.000562663327466619
j_call_leftmostTRAJ55*01	20.5320912620195	17730.3700457447	0.00115801820317604	0.999076035361064	0.999941024794448
j_call_leftmostTRAJ56*01	-1.5865450378469	0.597131894844243	-2.65694237997576	0.00788529191033682	0.025908816276821
j_call_leftmostTRAJ57*01	-1.19981788714336	0.474921675515315	-2.52634897289432	0.0115254931502565	0.0363131975966985
j_call_leftmostTRAJ58*01	-1.98397388005249	0.34157226893086	-5.80835758787571	6.30886596357562e-09	4.03066436561776e-08
j_call_leftmostTRAJ59*01	-16.6156282442741	10236.6338415831	-0.00162315351915571	0.998704911435932	0.999941024794448
j_call_leftmostTRAJ6*01	-3.66261408025871	0.718299025669737	-5.09901023023623	3.41434100491873e-07	1.8262754212356e-06
j_call_leftmostTRAJ60*01	-1.41802734781411	0.492756968862698	-2.87774184317873	0.0040053276610161	0.0141726978774416
j_call_leftmostTRAJ61*01	-5.53421654049572	1.00527343940504	-5.50518527951073	3.68780214150649e-08	2.23209076985919e-07
j_call_leftmostTRAJ7*01	-16.1365611737067	1043.73441646461	-0.0154604091990807	0.987664869597537	0.999941024794448
j_call_leftmostTRAJ8*01	-16.0732573457047	752.671075671029	-0.021354955524729	0.982962505646501	0.999941024794448
j_call_leftmostTRAJ9*01	-2.65232127994056	1.01671229569107	-2.60872352108001	0.00908806368152289	0.0294402062922573
j_call_leftmostTRBJ1-1*01	-0.557097668269596	0.0900172598377183	-6.18878723118125	6.0628851959917e-10	4.21224654756267e-09
j_call_leftmostTRBJ1-2*01	0.231247196700364	0.0928504231708564	2.490534655667	0.0127551055805234	0.0391156571136052
j_call_leftmostTRBJ1-3*01	-0.978623107483798	0.0902117871956864	-10.8480625193799	2.03697374072516e-27	2.46581031771993e-26
j_call_leftmostTRBJ1-4*01	-2.19050943810741	0.114434226999259	-19.1420827102856	1.12674844452976e-81	4.31920237069743e-80
j_call_leftmostTRBJ1-5*01	-3.02684012459411	0.14750068140979	-20.5208551964913	1.40223982924554e-93	6.45030321452949e-92
j_call_leftmostTRBJ1-6*01	-4.3676184590851	0.345604349458788	-12.6376258456375	1.30948468970285e-36	1.67323043684253e-35
j_call_leftmostTRBJ1-6*02	-4.48787488192755	0.178163994790846	-25.1895726024557	5.21134380158822e-140	2.99652268591323e-138
j_call_leftmostTRBJ2-1*01	-4.29224073484922	0.138168887632004	-31.0651754415297	7.11755860671591e-212	8.1851923977233e-210
j_call_leftmostTRBJ2-2*01	-0.754287919827755	0.117058452828386	-6.44368605258759	1.1660616787646e-10	8.65142535857605e-10
j_call_leftmostTRBJ2-2P*01	8.91751845152762	1.05160327678472	8.47992645933258	2.25336323980212e-17	2.26007960569809e-16
j_call_leftmostTRBJ2-3*01	1.62862473484096	0.0875509101241959	18.6020308930046	3.09362667383016e-77	1.01647733568705e-75
j_call_leftmostTRBJ2-4*01	0.424017254593306	0.106646883698529	3.97589915324602	7.01138348678506e-05	0.000316199647443248
j_call_leftmostTRBJ2-5*01	1.43323049015615	0.0896617215782908	15.9848647218387	1.62920222448425e-57	3.12263759692814e-56
j_call_leftmostTRBJ2-6*01	1.42771708342885	0.110216816457516	12.9537136828768	2.23857015257353e-38	3.02865373583477e-37
j_call_leftmostTRBJ2-7*01	-4.03401652914184	0.250755336924352	-16.0874603054164	3.1239153521506e-58	6.53182300904217e-57
j_call_leftmostTRBJ2-7*02	-3.70194783708646	0.58922288922963	-6.28276311859933	3.32607668483345e-10	2.39061761722404e-09
j_call_leftmostTRDJ1*01	-8.36967026548411	1.00399664809904	-8.33635279692536	7.66170945512289e-17	7.34247156115944e-16
j_call_leftmostTRDJ2*01	-19.3910460609379	543.512732376617	-0.0356772618299975	0.971539701438031	0.999941024794448
j_call_leftmostTRDJ3*01	-19.6001277277755	261.323559842438	-0.0750032937695826	0.940212091227638	0.999941024794448
j_call_leftmostTRDJ4*01	-20.2990598944633	1436.11503396862	-0.0141347032893096	0.988722513996363	0.999941024794448
j_call_leftmostTRGJ1*01	-18.2847333623973	745.223349505014	-0.0245359104415371	0.980425139939683	0.999941024794448
j_call_leftmostTRGJ2*01	-17.8692971380766	474.430836380823	-0.0376647042472868	0.969955017946993	0.999941024794448
j_call_leftmostTRGJP*01	0.73769556222914	0.208722565973026	3.53433544087646	0.000408801904636992	0.00162111100114669
j_call_leftmostTRGJP1*01	-2.78478029904473	0.10294116991597	-27.0521531989381	3.60306130246825e-161	2.76234699855899e-159
j_call_leftmostTRGJP2*01	-1.45079052211591	0.170774089913605	-8.49537844323962	1.9728903138602e-17	2.16078462946593e-16
