## Supplementary Table 1 for "*Dandelion* utilizes single cell adaptive immune receptor repertoire to explore lymphocyte developmental origins"

	0	1	2	3	4	5	6	7	8	9	10	11	12	13	14	15	16	17	18	19
TRA	TRAJ12*01;TRAJ10*01	100	TRAJ28*01;TRAJ27*01	82	TRAJ29*01;TRAJ27*01	19	TRAJ53*01;TRAJ49*01	17	TRAJ50*01;TRAJ49*01	16	TRAJ32*02;TRAJ27*01	10	TRAJ30*01;TRAJ27*01	10	TRAJ49*01;TRAJ10*01	7	TRAJ58*01;TRAJ49*01	7	TRAJ11*01;TRAJ10*01	6
TRB	TRBJ2-3*01;TRBJ2-4*01	2698	TRBJ2-2P*01;TRBJ2-3*01	2498	TRBJ1-3*01;TRBJ1-4*01	1361	TRBJ2-2P*01;TRBJ2-3*01;TRBJ2-4*01	1161	TRBJ2-5*01;TRBJ2-6*01;TRBJ2-7*01	1130	TRBJ1-1*01;TRBJ1-4*01	981	TRBJ1-2*01;TRBJ1-4*01	870	TRBJ2-5*01;TRBJ2-6*01	755	TRBJ2-6*01;TRBJ2-7*01	472	TRBJ2-3*01;TRBJ2-4*01;TRBJ2-5*01;TRBJ2-6*01	186
TRG	TRGJP1*01;TRGJ2*01	211	TRGJP1*01;TRGJ1*01	119	TRGJP2*01;TRGJ2*01	50	TRGJP*01;TRGJ2*01	28	TRGJP*01;TRGJ1*01	23	TRGJP2*01;TRGJ1*01	2	TRBJ1-2*01;TRBJ1-1*01;TRGJP1*01	1	TRGJP1*01;TRGJP1*01	1	TRBJ2-5*01;TRGJP1*01	1
TRD	TRAJ11*01;TRAJ11*01	2	TRAJ10*01;TRAJ10*01	1	TRDJ1*01;TRDJ4*01	1
IGH	IGHJ1*01;IGHJ3*02	1274	IGHJ5*02;IGHJ6*02	35	IGHJ2*01;IGHJ1*01;IGHJ3*02	27	IGHJ5*02;IGHJ5*02	24	IGHJ1*01;IGHJ2*01	23	IGHJ2*01;IGHJ1*01	23	IGHJ3*02;IGHJ4*02	15	IGHJ4*02;IGHJ5*02	11	IGHJ1*01;IGHJ2*01;IGHJ1*01;IGHJ3*02	10	IGHJ1*01;IGHJ2*01;IGHJ1*01	10
IGL	IGKJ1*01;IGLJ3*01	1
IGK	IGKJ4*01;IGKJ5*01	12	IGKJ3*01;IGKJ4*01	4	IGKJ1*01;IGKJ2*01	3	IGKJ4*02;IGKJ5*01	3	IGKJ5*01;IGKJ2*02	1	IGKJ3*01;IGKJ2*04;IGKJ4*01	1	IGKJ2*04;IGKJ3*01;IGKJ4*01	1	IGKJ3*01;IGKJ4*01;IGKJ5*01	1	IGKJ2*02;IGKJ1*01;IGKJ4*01;IGKJ5*01	1	IGKJ1*01;IGKJ2*01;IGKJ3*01	1
